# Sexual selection and pseudogenization in primate fertilization

**DOI:** 10.1101/2022.05.16.491899

**Authors:** Jolie A. Carlisle, Andrew L. Bickell, Michael W. Hart

**Affiliations:** Cornell University, Department of Molecular Biology and Genetics; Simon Fraser University, Department of Biological Sciences

**Keywords:** Neofunctionalization, sexual conflict, mating system, speciation, infertility

## Abstract

The mouse sperm protein ZP3R interacts with proteins in the egg coat and mediates sperm–egg adhesion in a species-specific manner. Understanding the function and evolution of such genes has important implications for studies of speciation, reproductive success, and infertility. A recent analysis showed that (1) the human pseudogene *C4BPAP1* is the ortholog of *Zp3r*, (2) *ZP3R* pseudogenization evolved independently in parallel among several primate lineages, and (3) functional *ZP3R* genes evolve under positive selection among other primate species. The causes of this pseudogenization of *ZP3R* are unknown. To explore one plausible cause (changes in sexual selection on males), we searched for *ZP3R* pseudogenes in recently published genomes, then compared sexually selected male traits among lineages with and without a functional *ZP3R*. We found that traits associated with more intense sexual selection on males (large male body size, larger male canines, larger testes) were associated with functional *ZP3R* expression, and suggest that a relaxation of sexual selection may be associated with selection for *ZP3R* pseudogenization. This proposed causal relationship implies an evolutionary cost to maintaining redundancy in the suite of primate fertilization genes.

**Lay summary:** In sexual interactions more is often assumed to be better. But the evolution of animal genomes suggests that sometimes less is more: the adaptive loss of genes that function in sex may be favored by selection. How could this happen? One surprising answer comes from analyzing humans and some other primate species that have turned off a key gene called *ZP3R* that helps sperm bind to eggs. The loss of that gene function in some primates is associated with male traits (smaller bodies, smaller canines, smaller testes) that often indicate less vigorous selection on males to compete for matings with females. That correlation implies that the same selection acting on male morphological traits may also act on sperm molecular traits. The correlation also implies that it’s expensive to keep some genes turned on, and that when they’re no longer helpful it’s adaptive to turn them off or allow them to become fallow. This economy of gene expression in sex is an under-explored area of research.
