## Appendix S2 for "Sexual selection and pseudogenization in primate fertilization"

#data
species	ZP3R	ZP3R source	can get in 10kTrees?	body size? source is Lindenfors & Tullberg (1998) unless otherwise noted	female body mass (g)	male body mass (g)	canine size? source is Thor�n et al. (2006) unless otherwise noted	female canine mesiodistal length (mm)	male canine mesiodistal length (mm)	testis mass (g)	testis size source
Alouatta palliata	pseudogene	Carlisle et al. (2024)	y	Lindenfors & Tullberg (1998) unless otherwise noted	5350	7150	y	6.46	8.16	23.00	Harcourt et al. (1981)
Aotus nancymaae	pseudogene	Carlisle et al. (2024)	y	Spence-Aizenberg et al. (2018) doi:10.1002/ajpa.23487	957	998	(used A. trivirgatus)	3.13	3.19	0.50	Ports & Jensen-Seaman (2024)
Ateles geoffroyi	ZP3R+	Carlisle et al. (2024)	y	y	7460	8210	y	5.71	6.38	13.40	Harcourt et al. (1981)
Callithrix jacchus	pseudogene	Carlisle et al. (2024)	y	y	240	260	mesiodistal diameter in Leutenegger & Cheverud (1982)	2.11	2.06	1.30	Harcourt et al. (1981)
Cebus albifrons	ZP3R+	Carlisle et al. (2024)	y	y	1810	2480	Masterson (2003)	4.79	5.91
Cebus imitator	ZP3R+	Carlisle et al. (2024)	y, as C. capucinus	y	2670	3870	y, as C. capucinus in Masterson (2003)	5.28	6.42	9.10	Ports & Jensen-Seaman (2024)
Cercocebus atys	ZP3R+	Carlisle et al. (2024)	y, as C. torquatus atys	Kennard & Willner (1941)	6100	8680	y, as C. torquatus	6.46	10.35	25.10	Harcourt et al. (1981)
Cercopithecus albogularis	ZP3R+	Shao et al. (2023) from this study	y	y	4150	6900	y, as C. mitis	5.22	8.29
Chlorocebus aethiops	ZP3R+	Shao et al. (2023) from this study	y	y	3560	5080	y, as Cercopithecus aethiops	5.17	7.37	13.00	Harcourt et al. (1981)
Colobus angolensis	pseudogene	Carlisle et al. (2024)	y	y	8200	10200	y	7.05	9.30	10.70	Ports & Jensen-Seaman (2024)
Colobus guereza	pseudogene	Shao et al. (2023) from this study	y	y	8700	10600	y	8.19	9.84	2.98	Harcourt et al. (1995)
Erythrocebus patas	ZP3R+	Shao et al. (2023) from this study	y	y	6500	12400	y	6.88	10.58	7.20	Lupold et al. (2019)
Gorilla gorilla	pseudogene	Carlisle et al. (2024)	y	y	97700	159200	y	15.09	23.67	29.60	Harcourt et al. (1981)
Homo sapiens	pseudogene	Carlisle et al. (2024)	y	y	40100	47900	y	8.24	9.29	40.50	Harcourt et al. (1981)
Hoolock leuconedys	pseudogene	Shao et al. (2023) from this study	y, as Bunopithecus hoolock	y	6880	6870	y, as Hylobates hoolock	7.69	8.42
Hylobates moloch	pseudogene	Carlisle et al. (2024)	y	Thoren et al. (2006)	6250	6580	y	7.60	7.40	6.10	Harcourt et al. (1981)
Hylobates pileatus	pseudogene	Shao et al. (2023) from this study	y	y	5440	5500	Plavcan & Ruff (2008)	7.62	7.42
Lophocebus aterrimus	ZP3R+	Shao et al. (2023) from this study	y	Thoren et al. (2006)	5760	7840	y	5.92	8.25
Macaca assamensis	ZP3R+	Shao et al. (2023) from this study	y	Gordon (2006)	6700	11300	no
Macaca fascicularis	ZP3R+	Carlisle et al. (2024)	y	y	3500	5500	y	6.21	9.73	35.20	Harcourt et al. (1981)
Macaca mulatta	ZP3R+	Carlisle et al. (2024)	y	y	3000	6200	y	6.10	8.67	46.20	Harcourt et al. (1981)
Macaca nemestrina	ZP3R+	Carlisle et al. (2024)	y	y	7800	10400	y	7.42	12.29	66.70	Harcourt et al. (1981)
Macaca silenus	ZP3R+	Shao et al. (2023) from this study	y	y	5000	6800	Plavcan & Ruff (2008)	6.25	11.04	42.00	Lupold et al. (2019)
Mandrillus leucophaeus	ZP3R+	Carlisle et al. (2024)	y	y	10000	17000	y	8.60	17.89	41.05	Harcourt et al. (1995)
Mandrillus sphinx	ZP3R+	Carlisle et al. (2024)	y	y	11500	25000	Plavcan & Ruff (2008)	8.54	19.40	68.00	Harcourt et al. (1995)
Nomascus leucogenys	pseudogene	Carlisle et al. (2024)	y	Thoren et al. (2006) as Hylobates concolor	7620	7790	y, as H. concolor	7.69	8.14	5.50	Ports & Jensen-Seaman (2024)
Nomascus siki	pseudogene	Shao et al. (2023) from this study	y	https://primate.wisc.edu/primate-info-net/pin-factsheets/pin-factsheet-white-cheeked-gibbon/	5800	5600	no
Pan paniscus	pseudogene	Carlisle et al. (2024)	y	y	33200	43000	y	9.37	11.44	167.70	Dixson (2012)
Pan troglodytes	pseudogene	Carlisle et al. (2024)	y	y	35200	42000	y	11.94	15.30	118.80	Harcourt et al. (1981)
Papio anubis	ZP3R+	Carlisle et al. (2024)	y	y	14700	24000	y	8.83	16.10	93.50	Harcourt et al. (1981)
Papio hamadryas	ZP3R+	Shao et al. (2023) from this study	y	y	9400	21500	y	7.85	14.14	27.10	Lupold et al. (2019)
Piliocolobus tephrosceles	ZP3R+	Carlisle et al. (2024)	y	no			no
Pithecia pithecia	ZP3R+	Carlisle et al. (2024)	y	y	1520	1730	y	4.26	5.00	0.92	Harcourt et al. (1995)
Plecturocebus donacophilus	pseudogene	Carlisle et al. (2024)	y, as Callicebus donacophilus	Gron KJ. 2007 December 19. Primate Factsheets: Dusky titi (Callicebus moloch) Taxonomy, Morphology, & Ecology . <http://pin.primate.wisc.edu/factsheets/entry/dusky_titi/taxon>. Accessed 2020 July 3 (males	887	1017	y, as Callicebus moloch	2.89	2.84	0.54	Conley et al. (2022) for P. cupreus; body sizes of captive females (~1050 g) and males (~1200 g) are similar to P. donacophilus
Pongo abelii	ZP3R+	Carlisle et al. (2024)	y	Markham & Groves (1990) for "Sumatran" individuals	38300	62140	Plavcan & Ruff (2008); similar to M. Skinner (unpublished data)	13.37	19.50	34.80	Dixson (2012)
Pongo pygmaeus	ZP3R+	Shao et al. (2023) from this study	y	Lindenfors & Tullberg (1998)	38700	86300	y	13.33	17.50	35.50	Ports & Jensen-Seaman (2024)
Pygathrix nigripes	pseudogene	Shao et al. (2023) from this study	y, as P. nemaeus (recent split, probaby hybridize)	Thoren et al. (2006) as P. nemaeus	8440	11000	Plavcan & Ruff (2008)	5.82	8.04	8.40	Lupold et al. (2019)
Rhinopithecus bieti	ZP3R+	Carlisle et al. (2024)	y	no			no
Rhinopithecus roxellana	ZP3R+	Carlisle et al. (2024)	y	Smith & Jungers (1997)	11600	17900	Pan&Oxnard(2001)	6.31	8.80	35.60	Ports & Jensen-Seaman (2024)
Rhinopithecus strykeri	ZP3R+	Shao et al. (2023) from this study	no; sister to R. bieti; Kuang et al. (2023)	no			no
Saguinus midas	pseudogene	Shao et al. (2023) from this study	y	y	430	590	y	2.84	2.80	1.83	Harcourt et al. (1995)
Saimiri boliviensis	ZP3R+	Carlisle et al. (2024)	y	y	700	1020	Plavcan & Ruff (2008)	2.88	3.54	3.20	Ports & Jensen-Seaman (2024)
Sapajus apella	ZP3R+	Carlisle et al. (2024)	y, as Cebus apella	y	2390	3050	y, as Cebus apella	6.32	7.49	4.64	Harcourt et al. (1995), as Cebus apella
Symphalangus syndactylus	pseudogene	Shao et al. (2023) from this study	y	y	10700	11880	y, as Hylobates syndactylus	8.45	9.72	11.95	Lupold et al. (2019)
Tarsius syrichta	ZP3R+	Carlisle et al. (2024)	y	y	120	130	no			0.70	Ports & Jensen-Seaman (2024)
Theropithecus gelada	ZP3R+	Carlisle et al. (2024)	y	y	13950	26100	y	7.88	14.89	17.10	Harcourt et al. (1981)
Trachypithecus francoisi	ZP3R+	Carlisle et al. (2024)	y	Lupold et al. (2019)	7350	7700	Plavcan & Ruff (2008)	6.40	8.20	3.98	Lupold et L. (2019)
Trachypithecus phayrei	ZP3R+	Shao et al. (2023) from this study	y	Thoren et al. (2006) as Presbitis phayeri	6300	7870	no
