## Appendix S3 for "Sexual selection and pseudogenization in primate fertilization"

#data
species	ZP3R	female_canine	male_canine	female_size	male_size	testis_size	PC_	PC_	PC_	PC_	PC_
Alouatta palliata	pseudogene	6.46	8.16	5350	7150	23.00	-0.7463	0.06945	0.05497	0.148	-0.01699
Aotus nancymaae	pseudogene	3.13	3.19	957	998	0.50	-2.1401	-0.4232	-0.5885	-0.1513	-0.04309
Callithrix jacchus	pseudogene	2.11	2.06	240	260	1.30	-2.436	-0.3978	-0.8335	-0.3001	-0.0573
Colobus angolensis	pseudogene	7.05	9.3	8200	10200	10.70	-0.5218	-0.2963	0.2754	0.1667	0.05894
Colobus guereza	pseudogene	8.19	9.84	8700	10600	2.98	-0.325	-0.4979	0.5308	0.4187	0.06476
Gorilla gorilla	pseudogene	15.09	23.67	97700	159200	29.60	6.9274	-2.5911	-1.0182	-0.4896	0.09388
Homo sapiens	pseudogene	8.24	9.29	40100	47900	40.50	1.3336	-0.4489	-1.0826	0.1366	0.2769
Hylobates moloch	pseudogene	7.6	7.4	6250	6580	6.10	-0.7444	-0.3783	0.2271	0.553	0.004384
Nomascus leucogenys	pseudogene	7.69	8.14	7620	7790	5.50	-0.6133	-0.4146	0.2896	0.4874	0.0482
Pan paniscus	pseudogene	9.37	11.44	33200	43000	167.70	2.4771	2.9028	-1.5974	0.1709	-0.08354
Pan troglodytes	pseudogene	11.94	15.3	35200	42000	118.80	2.8986	1.7182	-0.3996	0.4919	0.1478
Plecturocebus donacophilus	pseudogene	2.89	2.84	887	1017	0.54	-2.2128	-0.426	-0.6602	-0.1788	-0.04949
Pygathrix nigripes	pseudogene	5.82	8.04	8440	11000	8.40	-0.8403	-0.3801	-0.02388	-0.03604	0.05327
Saguinus midas	pseudogene	2.84	2.8	430	590	1.83	-2.233	-0.3828	-0.6665	-0.1851	-0.05879
Symphalangus syndactylus	pseudogene	8.45	9.72	10700	11880	11.95	-0.1486	-0.322	0.3994	0.4836	0.08022
Ateles geoffroyi	ZP3R+	5.71	6.38	7460	8210	13.40	-1.037	-0.2385	-0.2396	0.1319	0.02436
Cebus imitator	ZP3R+	5.279	6.416	2670	3870	9.10	-1.3325	-0.2236	-0.07654	0.05378	-0.03038
Cercocebus atys	ZP3R+	6.46	10.35	6100	8680	25.10	-0.4895	0.1316	0.2808	-0.101	0.03811
Chlorocebus aethiops	ZP3R+	5.17	7.37	3560	5080	13.00	-1.1919	-0.1359	-0.03829	-0.0911	-0.0005138
Erythrocebus patas	ZP3R+	6.88	10.58	6500	12400	7.20	-0.4726	-0.3593	0.4714	-0.0299	-0.003787
Macaca fascicularis	ZP3R+	6.21	9.73	3500	5500	35.20	-0.6235	0.4473	0.1817	-0.08112	-0.01585
Macaca mulatta	ZP3R+	6.1	8.67	3000	6200	46.20	-0.651	0.7031	-0.06137	-0.009934	-0.1009
Macaca nemestrina	ZP3R+	7.42	12.29	7800	10400	66.70	0.2489	1.1505	0.2026	-0.09304	0.009815
Macaca silenus	ZP3R+	6.25	11.04	5000	6800	42.00	-0.3857	0.6024	0.2401	-0.2272	0.03515
Mandrillus leucophaeus	ZP3R+	8.6	17.89	10000	17000	41.05	0.9048	0.4965	1.1632	-0.4112	0.1235
Mandrillus sphinx	ZP3R+	8.54	19.4	11500	25000	68.00	1.4107	1.0834	0.9808	-0.6729	-0.01018
Papio anubis	ZP3R+	8.83	16.1	14700	24000	93.50	1.4339	1.6228	0.2892	-0.2536	-0.02769
Papio hamadryas	ZP3R+	7.85	14.14	9400	21500	27.10	0.3868	0.04839	0.6883	-0.2381	-0.06641
Pithecia pithecia	ZP3R+	4.26	5	1520	1730	0.92	-1.7591	-0.4048	-0.2505	-0.0463	-0.01951
Pongo abelii	ZP3R+	13.37	19.5	38300	62140	34.80	3.2411	-0.5761	0.7708	0.3222	0.04625
Pongo pygmaeus	ZP3R+	13.33	17.5	38700	86300	35.50	3.4522	-0.8651	0.2333	0.3319	-0.5572
Rhinopithecus roxellana	ZP3R+	6.31	8.8	11600	17900	35.60	-0.2822	0.1842	-0.2711	-0.06176	-0.03376
Saimiri boliviensis	ZP3R+	2.88	3.54	700	1020	3.20	-2.1352	-0.3449	-0.591	-0.2582	-0.04007
Sapajus apella	ZP3R+	6.32	7.49	2390	3050	4.64	-1.1177	-0.3093	0.2393	0.2301	-0.01239
Theropithecus gelada	ZP3R+	7.88	14.89	13950	26100	17.10	0.5692	-0.3056	0.712	-0.3447	0.0376
Trachypithecus francoisi	ZP3R+	6.4	8.2	7350	7700	3.98	-0.8444	-0.4384	0.1681	0.1341	0.08467
#results
Eigenvalues
Parameter	PC_	PC_	PC_	PC_	PC_
Eigenvalue	3.7288	0.81	0.3599	0.0868	0.01442
% of Variance	74.5767	16.2001	7.1987	1.7361	0.2884
Cumulative (%)	74.5767	90.7768	97.9755	99.7116	100
Eigenvectors:
	Vector1	Vector2	Vector3	Vector4	Vector5
female_canine	0.4919	-0.01811	0.3438	0.7946	-0.09021
male_canine	0.4653	0.08968	0.6647	-0.5556	0.1579
female_size	0.4778	-0.2734	-0.4758	-0.0183	0.6857
male_size	0.4798	-0.3349	-0.327	-0.2428	-0.7012
testis_size	0.2882	0.8971	-0.3266	-0.02464	-0.0704
#code
rm(list = ls())
x1 <- c(6.46,3.13,2.11,7.05,15.09,8.24,7.6,7.69,9.37,11.94,2.89,8.45,5.82,8.19,2.84,5.71,5.279,6.46,6.21,6.1,7.42,8.6,8.54,8.83,4.26,13.37,6.31,2.88,6.32,7.88,6.4,13.33,5.17,6.88,6.25,7.85)
x2 <- c(8.16,3.19,2.06,9.3,23.67,9.29,7.4,8.14,11.44,15.3,2.84,9.72,8.04,9.84,2.8,6.38,6.416,10.35,9.73,8.67,12.29,17.89,19.4,16.1,5,19.5,8.8,3.54,7.49,14.89,8.2,17.5,7.37,10.58,11.04,14.14)
x3 <- c(5350,957,240,8200,97700,40100,6250,7620,33200,35200,887,10700,8440,8700,430,7460,2670,6100,3500,3000,7800,10000,11500,14700,1520,38300,11600,700,2390,13950,7350,38700,3560,6500,5000,9400)
x4 <- c(7150,998,260,10200,159200,47900,6580,7790,43000,42000,1017,11880,11000,10600,590,8210,3870,8680,5500,6200,10400,17000,25000,24000,1730,62140,17900,1020,3050,26100,7700,86300,5080,12400,6800,21500)
x5 <- c(23,0.5,1.3,10.7,29.6,40.5,6.1,5.5,167.7,118.8,0.54,11.95,8.4,2.98,1.83,13.4,9.1,25.1,35.2,46.2,66.7,41.05,68,93.5,0.92,34.8,35.6,3.2,4.64,17.1,3.98,35.5,13,7.2,42,27.1)
df1 <- data.frame(x1,x2,x3,x4,x5)
rs1 = princomp(scale(df1), cor = TRUE)
rs1$scores
summary(rs1)
plot(rs1)
biplot(rs1)
