## Appendix S4 for "Sexual selection and pseudogenization in primate fertilization"

#data
species	pseudogene	canine	size	testis
Erythrocebuspatas	0	0.80972	2906	-10.11858319
Chlorocebusaethiops	0	0.30323	313.52	4.661222606
Cercocebusatys	0	1.24374	-170.8	12.1685372
Mandrillusleucophaeus	0	5.4004	1878	18.62473072
Mandrillussphinx	0	7.00526	7466	37.24520283
Theropithecusgelada	0	3.53872	4626.4	-14.75873852
Papioanubis	0	3.24677	1320.4	63.75643596
Papiohamadryas	0	2.83615	7342.8	-0.081104402
Macacasilenus	0	2.26575	-282	31.41173506
Macacanemestrina	0	1.66598	-1184.4	51.70486759
Macacafascicularis	0	1.01899	830	26.3006755
Macacamulatta	0	0.1329	2334	36.38322598
Colobusangolensis	1	-0.73905	-2027.6	-4.058544893
Colobusguereza	1	-2.00139	-2431.6	-12.25089779
Pygathrixnigripes	1	-0.05442	-1613.52	-7.300034587
Rhinopithecusroxellana	0	-0.06911	205.2	12.20696167
Trachypithecusfrancoisi	0	-0.8114	-3160.8	-7.742922771
Hylobatesmoloch	1	-3.5086	-2512	-4.206874949
Symphalangussyndactylus	1	-2.53245	-4367.6	-4.771478119
Nomascusleucogenys	1	-2.91089	-3504.96	-6.33502495
Gorillagorilla	1	0.91971	3056.4	-110.4849144
Homosapiens	1	-2.63044	-15622.8	-11.88353294
Panpaniscus	1	-2.26697	-9427.6	119.747565
Pantroglodytes	1	-2.47014	-13643.6	71.76283169
Pongoabelii	0	-0.53097	1511.6	-30.02925829
Pongopygmaeus	0	-2.46773	25028.4	-49.33847273
Alouattapalliata	1	-0.94626	-494.8	11.9674311
Atelesgeoffroyi	0	-1.54051	-2827.68	1.044877787
Aotusnancymaae	1	-0.65153	417.144	-1.699317416
Callithrixjacchus	1	-0.16891	832.08	0.569091232
Saguinusmidas	1	-0.58304	856.56	0.400027131
Cebusimitator	0	-0.823099	534.64	2.426782495
Sapajusapella	0	-1.39492	164.88	-0.850875143
Saimiriboliviensis	0	0.09372	852.4	0.961054405
Pitheciapithecia	0	-0.62806	243.84	-2.531117599
Plecturocebusdonacophilus	1	-0.62209	548.704	-1.693550933
#phylogram
(((((Erythrocebuspatas:8.627245,Chlorocebusaethiops:8.627244):6.247934,(((Cercocebusatys:5.304298,(Mandrillusleucophaeus:3.415204,Mandrillussphinx:3.415204):1.889093):6.046166,(Theropithecusgelada:5.769164,(Papioanubis:1.277228,Papiohamadryas:1.277228):4.491935):5.5813):1.502062,((Macacasilenus:3.610353,Macacanemestrina:3.610353):3.267643,(Macacafascicularis:5.045978,Macacamulatta:5.045978):1.832…
#code and output
> model_size <- phyloglm(pseudogene~size, data=primatedata, phy=tree, method="logistic_IG10", btol=20, boot=1000)
> summary(model_size)
Call:
phyloglm(formula = pseudogene ~ size, data = primatedata, phy = tree,
method = "logistic_IG10", btol = 20, boot = 1000)
AIC logLik Pen.logLik
39.779 -16.889 -7.944
Method: logistic_IG10
Mean tip height: 46.81182
Parameter estimate(s):
alpha: 0.03935638
bootstrap mean: 0.04035935 (on log scale, then back transformed)
so possible upward bias.
bootstrap 95% CI: (0.000391517,1.164627)
Coefficients:
Estimate StdErr z.value lowerbootCI upperbootCI p.value
(Intercept) -0.48703465 0.66223255 -0.73544353 -0.48703465 -0.4870 0.46207
size -0.00043365 0.00019929 -2.17599428 -0.00043365 -0.0004 0.02956 *
> model_canine <- phyloglm(pseudogene~canine, data=primatedata, phy=tree, method="logistic_MLE", boot=1000)
> summary(model_canine)
Call:
phyloglm(formula = pseudogene ~ canine, data = primatedata, phy = tree,
method = "logistic_MLE", boot = 1000)
AIC logLik Pen.logLik
39.61 -16.80 -14.85
Method: logistic_MLE
Mean tip height: 46.81182
Parameter estimate(s):
alpha: 0.08361839
bootstrap mean: 0.1179928 (on log scale, then back transformed)
so possible upward bias.
bootstrap 95% CI: (0.01367166,1.138869)
Coefficients:
Estimate StdErr z.value lowerbootCI upperbootCI p.value
(Intercept) -0.58045 0.50072 -1.15922 -1.65406 0.3447 0.24637
canine -0.73717 0.31039 -2.37496 -1.33785 -0.2404 0.01755 *
> model_testis <- phyloglm(pseudogene~testis, data=primatedata, phy=tree, method="logistic_MLE", boot=1000)
> summary(model_testis)
Call:
phyloglm(formula = pseudogene ~ testis, data = primatedata, phy = tree,
method = "logistic_MLE", boot = 1000)
AIC logLik Pen.logLik
44.28 -19.14 -13.99
Method: logistic_MLE
Mean tip height: 46.81182
Parameter estimate(s):
alpha: 0.02146157
bootstrap mean: 0.02089951 (on log scale, then back transformed)
so possible downward bias.
bootstrap 95% CI: (0.01205528,0.02145554)
Coefficients:
Estimate StdErr z.value lowerbootCI upperbootCI p.value
(Intercept) -0.30962286 1.08190259 -0.28618367 -0.70794201 -0.1135 0.7747
testis 0.00008665 0.00534804 0.01620230 -0.01459581 0.0126 0.9871
