## Appendix S5 for "Sexual selection and pseudogenization in primate fertilization"

#data
species	ZP3R	female size (g)	male size (g)	expected male size	residual male size	female canine mesiodistal length (mm)	male canine mesiodistal length (mm)	expected male canine	residual male canine	testis size (g)	log(testis size)	log(male size)	expected log(testis size)	expected testis size	residual testis size
Alouatta_palliata	pseudogene	5350	7150	7644.8	-494.8	6.46	8.16	9.11	-0.95	23.00	1.36	3.85	1.04	11.03	11.97
Aotus_nancymaae	pseudogene	957	998	580.856	417.144	3.13	3.19	3.84	-0.65	0.50	-0.30	3.00	0.34	2.20	-1.70
Callithrix_jacchus	pseudogene	240	260	-572.08	832.08	2.11	2.06	2.23	-0.17	1.30	0.11	2.41	-0.14	0.73	0.57
Colobus_angolensis	pseudogene	8200	10200	12227.6	-2027.6	7.05	9.30	10.04	-0.74	10.70	1.03	4.01	1.17	14.76	-4.06
Colobus_guereza	pseudogene	8700	10600	13031.6	-2431.6	8.19	9.84	11.84	-2.00	2.98	0.47	4.03	1.18	15.23	-12.25
Gorilla_gorilla	pseudogene	97700	159200	156143.6	3056.4	15.09	23.67	22.75	0.92	29.60	1.47	5.20	2.15	140.08	-110.48
Homo_sapiens	pseudogene	40100	47900	63522.8	-15622.8	8.24	9.29	11.92	-2.63	40.50	1.61	4.68	1.72	52.38	-11.88
Hylobates_moloch	pseudogene	6250	6580	9092	-2512	7.60	7.40	10.91	-3.51	6.10	0.79	3.82	1.01	10.31	-4.21
Nomascus_leucogenys	pseudogene	7620	7790	11294.96	-3504.96	7.69	8.14	11.05	-2.91	5.50	0.74	3.89	1.07	11.84	-6.34
Pan_paniscus	pseudogene	33200	43000	52427.6	-9427.6	9.37	11.44	13.71	-2.27	167.70	2.22	4.63	1.68	47.95	119.75
Pan_troglodytes	pseudogene	35200	42000	55643.6	-13643.6	11.94	15.30	17.77	-2.47	118.80	2.07	4.62	1.67	47.04	71.76
Plecturocebus_donacophilus	pseudogene	887	1017	468.296	548.704	2.89	2.84	3.46	-0.62	0.54	-0.27	3.01	0.35	2.23	-1.69
Pygathrix_nigripes	pseudogene	8440	11000	12613.52	-1613.52	5.82	8.04	8.09	-0.05	8.40	0.92	4.04	1.20	15.70	-7.30
Saguinus_midas	pseudogene	430	590	-266.56	856.56	2.84	2.80	3.38	-0.58	1.83	0.26	2.77	0.16	1.43	0.40
Symphalangus_syndactylus	pseudogene	10700	11880	16247.6	-4367.6	8.45	9.72	12.25	-2.53	11.95	1.08	4.07	1.22	16.72	-4.77
Ateles_geoffroyi	ZP3R+	7460	8210	11037.68	-2827.68	5.71	6.38	7.92	-1.54	13.40	1.13	3.91	1.09	12.36	1.04
Cebus_imitator	ZP3R+	2670	3870	3335.36	534.64	5.28	6.42	7.24	-0.82	9.10	0.96	3.59	0.82	6.67	2.43
Cercocebus_atys	ZP3R+	6100	8680	8850.8	-170.8	6.46	10.35	9.11	1.24	25.10	1.40	3.94	1.11	12.93	12.17
Chlorocebus_aethiops	ZP3R+	3560	5080	4766.48	313.52	5.17	7.37	7.07	0.30	13.00	1.11	3.71	0.92	8.34	4.66
Erythrocebus_patas	ZP3R+	6500	12400	9494	2906	6.88	10.58	9.77	0.81	7.20	0.86	4.09	1.24	17.32	-10.12
Macaca_fascicularis	ZP3R+	3500	5500	4670	830	6.21	9.73	8.71	1.02	35.20	1.55	3.74	0.95	8.90	26.30
Macaca_mulatta	ZP3R+	3000	6200	3866	2334	6.10	8.67	8.54	0.13	46.20	1.66	3.79	0.99	9.82	36.38
Macaca_nemestrina	ZP3R+	7800	10400	11584.4	-1184.4	7.42	12.29	10.62	1.67	66.70	1.82	4.02	1.18	15.00	51.70
Macaca_silenus	ZP3R+	5000	6800	7082	-282	6.25	11.04	8.77	2.27	42.00	1.62	3.83	1.02	10.59	31.41
Mandrillus_leucophaeus	ZP3R+	10000	17000	15122	1878	8.60	17.89	12.49	5.40	41.05	1.61	4.23	1.35	22.43	18.62
Mandrillus_sphinx	ZP3R+	11500	25000	17534	7466	8.54	19.40	12.39	7.01	68.00	1.83	4.40	1.49	30.75	37.25
Papio_anubis	ZP3R+	14700	24000	22679.6	1320.4	8.83	16.10	12.85	3.25	93.50	1.97	4.38	1.47	29.74	63.76
Papio_hamadryas	ZP3R+	9400	21500	14157.2	7342.8	7.85	14.14	11.30	2.84	27.10	1.43	4.33	1.43	27.18	-0.08
Pithecia_pithecia	ZP3R+	1520	1730	1486.16	243.84	4.26	5.00	5.63	-0.63	0.92	-0.04	3.24	0.54	3.45	-2.53
Pongo_abelii	ZP3R+	38300	62140	60628.4	1511.6	13.37	19.50	20.03	-0.53	34.80	1.54	4.79	1.81	64.83	-30.03
Pongo_pygmaeus	ZP3R+	38700	86300	61271.6	25028.4	13.33	17.50	19.97	-2.47	35.50	1.55	4.94	1.93	84.84	-49.34
Rhinopithecus_roxellana	ZP3R+	11600	17900	17694.8	205.2	6.31	8.80	8.87	-0.07	35.60	1.55	4.25	1.37	23.39	12.21
Saimiri_boliviensis	ZP3R+	700	1020	167.6	852.4	2.88	3.54	3.45	0.09	3.20	0.51	3.01	0.35	2.24	0.96
Sapajus_apella	ZP3R+	2390	3050	2885.12	164.88	6.32	7.49	8.88	-1.39	4.64	0.67	3.48	0.74	5.49	-0.85
Theropithecus_gelada	ZP3R+	13950	26100	21473.6	4626.4	7.88	14.89	11.35	3.54	17.10	1.23	4.42	1.50	31.86	-14.76
Trachypithecus_francoisi	ZP3R+	7350	7700	10860.8	-3160.8	6.40	8.20	9.01	-0.81	3.98	0.60	3.89	1.07	11.72	-7.74
#phylogram
[created by the 10kTree Website - http://10kTrees.fas.harvard.edu]
BEGIN TREES;
translate
1 Alouatta_palliata,
2 Aotus_nancymaae,
3 Ateles_geoffroyi,
4 Plecturocebus_donacophilus,
5 Callithrix_jacchus,
6 Sapajus_apella,
7 Cebus_imitator,
8 Cercocebus_atys,
9 Chlorocebus_aethiops,
10 Colobus_angolensis,
11 Colobus_guereza,
12 Erythrocebus_patas,
13 Gorilla_gorilla,
14 Homo_sapiens,
15 Hylobates_moloch,
16 Macaca_fascicularis,
17 Macaca_mulatta,
18 Macaca_nemestrina,
19 Macaca_silenus,
20 Mandrillus_leucophaeus,
21 Mandrillus_sphinx,
22 Nomascus_leucogenys,
23 Pan_paniscus,
24 Pan_troglodytes,
25 Papio_anubis,
26 Papio_hamadryas,
27 Pithecia_pithecia,
28 Pongo_abelii,
29 Pongo_pygmaeus,
30 Pygathrix_nigripes,
31 Rhinopithecus_roxellana,
32 Saguinus_midas,
33 Saimiri_boliviensis,
34 Symphalangus_syndactylus,
35 Theropithecus_gelada,
36 Trachypithecus_francoisi;
tree consensus_36species = (((((12:8.627245,9:8.627244):6.247934,(((8:5.304298,(20:3.415204,21:3.415204):1.889093):6.046166,(35:5.769164,(25:1.277228,26:1.277228):4.491935):5.581300):1.502062,((19:3.610353,18:3.610353):3.267643,(16:5.045978,17:5.045978):1.832017):5.974530):2.022653):6.535196,((10:3.714680,11:3.714679):11.720478,((30:10.474584,31:10.474584):2.310063,36:12.784648):2.650511):5.97521…
END;
#ancestral states from BayesTraits
tag	node or species	ZP3R	residual male canine	residual male size	residual testis size
Tag01	Pan_paniscus Pan_troglodytes	pseudogene	-2	-10932	76
Tag06	Nomascus_leucogenys Symphalangus_syndactylus	pseudogene	-3	-2858	-7
Tag25	Callithrix_jacchus Saguinus_midas	pseudogene	-1	209	0
	Alouatta_palliata	pseudogene	-1	-495	12
	Aotus_nancymaae	pseudogene	-1	417	-2
	Colobus_angolensis	pseudogene	-1	-2028	-4
	Colobus_guereza	pseudogene	-2	-2432	-12
	Gorilla_gorilla	pseudogene	1	3056	-110
	Homo_sapiens	pseudogene	-3	-15623	-12
	Plecturocebus_donacophilus	pseudogene	-1	549	-2
	Pygathrix_nigripes	pseudogene	0	-1614	-7
Tag02	Homo_sapiens Pan_troglodytes	ZP3R+	-2	-8883	15
Tag03	Homo_sapiens Gorilla_gorilla	ZP3R+	-1	-4773	-13
Tag04	Pongo_abelii Pongo_pygmaeus	ZP3R+	-1	11516	-37
Tag05	Homo_sapiens Pongo_pygmaeus	ZP3R+	-1	221	-17
Tag07	Homo_sapiens Symphalangus_syndactylus	ZP3R+	-2	-570	-12
Tag08	Chlorocebus_aethiops Erythrocebus_patas	ZP3R+	1	1646	2
Tag09	Macaca_fascicularis Macaca_mulatta	ZP3R+	1	1300	32
Tag10	Macaca_nemestrina Macaca_silenus	ZP3R+	2	-38	39
Tag11	Macaca_fascicularis Macaca_silenus	ZP3R+	1	1054	31
Tag12	Mandrillus_leucophaeus Mandrillus_sphinx	ZP3R+	5	3710	24
Tag13	Cercocebus_atys Mandrillus_sphinx	ZP3R+	4	2415	20
Tag14	Papio_anubis Papio_hamadryas	ZP3R+	3	4249	30
Tag15	Papio_anubis Theropithecus_gelada	ZP3R+	3	3865	12
Tag16	Cercocebus_atys Theropithecus_gelada	ZP3R+	2	2464	16
Tag17	Macaca_fascicularis Theropithecus_gelada	ZP3R+	2	1879	15
Tag18	Chlorocebus_aethiops Theropithecus_gelada	ZP3R+	1	1504	9
Tag19	Pygathrix_nigripes Rhinopithecus_roxellana	ZP3R+	0	-1035	-1
Tag20	Trachypithecus_francoisi Rhinopithecus_roxellana	ZP3R+	0	-1079	-1
Tag21	Colobus_angolensis Colobus_guereza	ZP3R+	-1	-2116	-7
Tag22	Trachypithecus_francoisi Colobus_guereza	ZP3R+	0	-921	-2
Tag23	Chlorocebus_aethiops Colobus_guereza	ZP3R+	0	226	2
Tag24	Homo_sapiens Colobus_guereza	ZP3R+	-1	-192	-4
Tag26	Aotus_nancymaae Saguinus_midas	ZP3R+	-1	105	0
Tag27	Cebus_imitator Sapajus_apella	ZP3R+	-1	241	1
Tag28	Cebus_imitator Saimiri_boliviensis	ZP3R+	-1	142	1
Tag29	Aotus_nancymaae Saimiri_boliviensis	ZP3R+	-1	62	0
Tag30	Alouatta_palliata Ateles_geoffroyi	ZP3R+	-1	-807	3
Tag31	Aotus_nancymaae Ateles_geoffroyi	ZP3R+	-1	23	0
Tag32	Pithecia_pithecia Plecturocebus_donacophilus	ZP3R+	-1	121	0
Tag33	Aotus_nancymaae Plecturocebus_donacophilus	ZP3R+	-1	68	0
	Ateles_geoffroyi	ZP3R+	-2	-2828	1
	Cebus_imitator	ZP3R+	-1	535	2
	Cercocebus_atys	ZP3R+	1	-171	12
	Chlorocebus_aethiops	ZP3R+	0	314	5
	Erythrocebus_patas	ZP3R+	1	2906	-10
	Macaca_fascicularis	ZP3R+	1	830	26
	Macaca_mulatta	ZP3R+	0	2334	36
	Macaca_nemestrina	ZP3R+	2	-1184	52
	Macaca_silenus	ZP3R+	2	-282	31
	Mandrillus_leucophaeus	ZP3R+	5	1878	19
	Mandrillus_sphinx	ZP3R+	7	7466	37
	Papio_anubis	ZP3R+	3	1320	64
	Papio_hamadryas	ZP3R+	3	7343	0
	Pithecia_pithecia	ZP3R+	-1	244	-3
	Pongo_abelii	ZP3R+	-1	1512	-30
	Pongo_pygmaeus	ZP3R+	-2	25028	-49
	Rhinopithecus_roxellana	ZP3R+	0	205	12
	Saimiri_boliviensis	ZP3R+	0	852	1
	Sapajus_apella	ZP3R+	-1	165	-1
	Theropithecus_gelada	ZP3R+	4	4626	-15
	Trachypithecus_francoisi	ZP3R+	-1	-3161	-8
#code (example for the canine trait)
./BayesTraitsV4 chronogram.nex canine.txt
4
2
SaveModels canine.bin
Run
./BayesTraitsV4 chronogram.nex canine.txt
4
2
LoadModels canine.bin
AddTag Tag01 Pan_paniscus Pan_troglodytes [33 tags total]
AddMRCA Node-01 Tag01 [33 nodes total]
Run
